# Comparative evaluation of four exome enrichment solutions in 2024: Agilent, Roche, Vazyme and Nanodigmbio

**DOI:** 10.1101/2024.07.11.602872

**Authors:** Vera Belova, Iuliia Vasiliadis, Zhanna Repinskaia, Alina Samitova, Anna Shmitko, Natalya Ponikarovskaya, Oleg Suchalko, Valery Cheranev, Shatalov Peter, Shegai Peter, Kaprin Andrey, Denis Rebrikov, Dmitriy Korostin

## Abstract

Whole exome sequencing (WES) is essential for identifying genetic variants linked to diseases. This study compares available to date four exome enrichment kits: Agilent SureSelect Human All Exon v8, Roche KAPA HyperExome Probes, Vazyme VAHTS Target Capture Core Exome Panel, and Nanodigmbio NEXome Plus Panel v1. We evaluated target design, coverage statistics, and variant calling accuracy across these four different exome capture products. All kits showed high coverage completeness, with mean x10 coverage exceeding 97.5% and x20 coverage above 95%. Roche exhibited the most uniform coverage, indicated by the lowest fold-80 scores, while Nanodigmbio had more on-target reads due to fewer off-target reads. Variant calling performance, evaluated using in-lab standard E701 DNA sample, showed high recall rates for all kits, especially Agilent v8. All kits achieved an F-measure above 95.87%. Nanodigmbio had the highest precision with the fewest false positives but a slightly lower F-measure than other kits. This study also highlights the performance of new Chinese solutions from Vazyme and Nanodigmbio, which were comparable to Agilent v8 and Roche KAPA kits. These findings assist researchers and clinicians in selecting appropriate exome capture solutions.
