## Supplementary table 4 for "Comparative evaluation of four exome enrichment solutions in 2024: Agilent, Roche, Vazyme and Nanodigmbio"

### Sheet: summary
Comparative Analysis of SNV Detection Accuracy for E701 DNA standard sample
		Precision	Recall	F-measure
downsamp_50	agilent_v8	0.937588	0.990604	0.963368
	nanodigmbio	0.957919	0.959515	0.958716
	roche	0.940584	0.98911	0.964237
	vazyme	0.940537	0.986931	0.963176
downsamp_40	agilent_v8	0.936349	0.990135	0.962491
	nanodigmbio	0.956624	0.959769	0.958194
	roche	0.938695	0.989408	0.963385
	vazyme	0.938378	0.98723	0.962184
downsamp_30	agilent_v8	0.935114	0.988469	0.961051
	nanodigmbio	0.952926	0.959641	0.956272
	roche	0.937085	0.988469	0.962092
	vazyme	0.935697	0.986248	0.960308
downsamp_20	agilent_v8	0.928025	0.983472	0.954944
	nanodigmbio	0.940937	0.957292	0.949044
	roche	0.931947	0.985479	0.957966
	vazyme	0.927754	0.983344	0.954741
downsamp_10	agilent_v8	0.872438	0.946957	0.908171
	nanodigmbio	0.846234	0.933333	0.887652
	roche	0.898276	0.959043	0.927666
	vazyme	0.871924	0.95947	0.913605

### Sheet: downsamp_50M_reads
	LIB-1			LIB-2			LIB-3			LIB-4			LIB-5			LIB-6			mean			Precision	Recall	F-measure
agilent_v8	common	FP	not found	common	FP	not found	common	FP	not found	common	FP	not found	common	FP	not found	common	FP	not found	common	FP	not found
	23193	1545	222	23209	1526	206	23192	1554	223	23195	1516	220	23182	1615	233	23200	1507	215	23195	1544	220	0.937588	0.990604	0.963368
	LIB-13			LIB-14			LIB-15			LIB-16			LIB-17			LIB-18			mean			Precision	Recall	F-measure
nanodigmbio	common	FP	not found	common	FP	not found	common	FP	not found	common	FP	not found	common	FP	not found	common	FP	not found	common	FP	not found
	22471	988	944	22461	972	954	22467	1004	948	22466	999	949	22468	1000	947	22472	960	943	22468	987	948	0.957919	0.959515	0.958716
	LIB-19			LIB-20			LIB-21			LIB-22			LIB-23			LIB-24			mean			Precision	Recall	F-measure
roche	common	FP	not found	common	FP	not found	common	FP	not found	common	FP	not found	common	FP	not found	common	FP	not found	common	FP	not found
	23143	1421	272	23130	1390	285	23136	1366	279	23173	1529	242	23205	1535	210	23174	1539	241	23160	1463	255	0.940584	0.98911	0.964237
	LIB-10			LIB-11			LIB-12			LIB-7			LIB-8			LIB-9			mean			Precision	Recall	F-measure
vazyme	common	FP	not found	common	FP	not found	common	FP	not found	common	FP	not found	common	FP	not found	common	FP	not found	common	FP	not found
	23108	1436	307	23079	1430	336	23128	1386	287	23129	1493	286	23110	1509	305	23098	1512	317	23109	1461	306	0.940537	0.986931	0.963176
Sample E701
common (TP) - common SNVs present in both VCF files (standart WGS E701 and experimental WES E701).
FP (False Positive) - SNVs found only in the experimental E701 VCF file
not found (FN) - SNVs found only in the standard WGS E701 VCF file and not found in experimental E701 VCF

### Sheet: downsamp_40M_reads
	LIB-1			LIB-2			LIB-3			LIB-4			LIB-5			LIB-6			mean			Precision	Recall	F-measure
agilent_v8	common	FP	not found	common	FP	not found	common	FP	not found	common	FP	not found	common	FP	not found	common	FP	not found	common	FP	not found
	23167	1538	248	23204	1544	211	23189	1612	226	23185	1555	230	23167	1625	248	23190	1580	225	23184	1576	231	0.936349	0.990135	0.962491
	LIB-13			LIB-14			LIB-15			LIB-16			LIB-17			LIB-18			mean			Precision	Recall	F-measure
nanodigmbio	common	FP	not found	common	FP	not found	common	FP	not found	common	FP	not found	common	FP	not found	common	FP	not found	common	FP	not found
	22474	1036	941	22473	1045	942	22479	1051	936	22467	1030	948	22479	980	936	22464	970	951	22473	1019	942	0.956624	0.959769	0.958194
	LIB-10			LIB-11			LIB-12			LIB-7			LIB-8			LIB-9			mean			Precision	Recall	F-measure
roche	common	FP	not found	common	FP	not found	common	FP	not found	common	FP	not found	common	FP	not found	common	FP	not found	common	FP	not found
	23142	1483	273	23136	1424	279	23136	1430	279	23193	1583	222	23209	1558	206	23185	1600	230	23167	1513	248	0.938695	0.989408	0.963385
	LIB-10			LIB-11			LIB-12			LIB-7			LIB-8			LIB-9			mean			Precision	Recall	F-measure
vazyme	common	FP	not found	common	FP	not found	common	FP	not found	common	FP	not found	common	FP	not found	common	FP	not found	common	FP	not found
	23130	1443	285	23084	1510	331	23139	1430	276	23143	1555	272	23107	1610	308	23095	1558	320	23116	1518	299	0.938378	0.98723	0.962184

### Sheet: downsamp_30M_reads
	LIB-1			LIB-2			LIB-3			LIB-4			LIB-5			LIB-6			mean			Precision	Recall	F-measure
agilent_v8	common	FP	not found	common	FP	not found	common	FP	not found	common	FP	not found	common	FP	not found	common	FP	not found	common	FP	not found
	23115	1517	300	23161	1581	254	23136	1656	279	23165	1610	250	23135	1694	280	23157	1576	258	23145	1606	270	0.935114	0.988469	0.961051
	LIB-13			LIB-14			LIB-15			LIB-16			LIB-17			LIB-18			mean			Precision	Recall	F-measure
nanodigmbio	common	FP	not found	common	FP	not found	common	FP	not found	common	FP	not found	common	FP	not found	common	FP	not found	common	FP	not found
	22450	1173	965	22468	1177	947	22474	1164	941	22473	1095	942	22497	1032	918	22459	1016	956	22470	1110	945	0.952926	0.959641	0.956272
	LIB-10			LIB-11			LIB-12			LIB-7			LIB-8			LIB-9			mean			Precision	Recall	F-measure
roche	common	FP	not found	common	FP	not found	common	FP	not found	common	FP	not found	common	FP	not found	common	FP	not found	common	FP	not found
	23121	1483	294	23121	1501	294	23105	1449	310	23169	1631	246	23208	1561	207	23149	1697	266	23146	1554	270	0.937085	0.988469	0.962092
	LIB-10			LIB-11			LIB-12			LIB-7			LIB-8			LIB-9			mean			Precision	Recall	F-measure
vazyme	common	FP	not found	common	FP	not found	common	FP	not found	common	FP	not found	common	FP	not found	common	FP	not found	common	FP	not found
	23113	1502	302	23070	1564	345	23112	1449	303	23113	1648	302	23088	1661	327	23061	1697	354	23093	1587	322	0.935697	0.986248	0.960308

### Sheet: downsamp_20M_reads
	LIB-1			LIB-2			LIB-3			LIB-4			LIB-5			LIB-6			mean			Precision	Recall	F-measure
agilent_v8	common	FP	not found	common	FP	not found	common	FP	not found	common	FP	not found	common	FP	not found	common	FP	not found	common	FP	not found
	22998	1802	417	23028	1768	387	23005	1859	410	23041	1729	374	23019	1865	396	23077	1691	338	23028	1786	387	0.928025	0.983472	0.954944
	LIB-13			LIB-14			LIB-15			LIB-16			LIB-17			LIB-18			mean			Precision	Recall	F-measure
nanodigmbio	common	FP	not found	common	FP	not found	common	FP	not found	common	FP	not found	common	FP	not found	common	FP	not found	common	FP	not found
	22402	1622	1013	22408	1640	1007	22414	1670	1001	22414	1207	1001	22447	1159	968	22407	1145	1008	22415	1407	1000	0.940937	0.957292	0.949044
	LIB-10			LIB-11			LIB-12			LIB-7			LIB-8			LIB-9			mean			Precision	Recall	F-measure
roche	common	FP	not found	common	FP	not found	common	FP	not found	common	FP	not found	common	FP	not found	common	FP	not found	common	FP	not found
	23012	1597	403	23032	1709	383	23043	1543	372	23121	1770	294	23162	1685	253	23081	1805	334	23075	1685	340	0.931947	0.985479	0.957966
	LIB-10			LIB-11			LIB-12			LIB-7			LIB-8			LIB-9			mean			Precision	Recall	F-measure
vazyme	common	FP	not found	common	FP	not found	common	FP	not found	common	FP	not found	common	FP	not found	common	FP	not found	common	FP	not found
	23064	1646	351	22996	1725	419	23053	1526	362	23041	1881	374	23042	1851	373	22954	2126	461	23025	1793	390	0.927754	0.983344	0.954741

### Sheet: downsamp_10M_reads
	LIB-1			LIB-2			LIB-3			LIB-4			LIB-5			LIB-6			mean			Precision	Recall	F-measure
agilent_v8	common	FP	not found	common	FP	not found	common	FP	not found	common	FP	not found	common	FP	not found	common	FP	not found	common	FP	not found
	22082	3331	1333	22150	3284	1265	22136	3459	1279	22261	3010	1154	22189	3372	1226	22221	2994	1194	22173	3242	1242	0.872438	0.946957	0.908171
	LIB-13			LIB-14			LIB-15			LIB-16			LIB-17			LIB-18			mean			Precision	Recall	F-measure
nanodigmbio	common	FP	not found	common	FP	not found	common	FP	not found	common	FP	not found	common	FP	not found	common	FP	not found	common	FP	not found
	21841	5671	1574	21883	5665	1532	21871	5535	1544	21820	2304	1595	21842	2367	1573	21868	2286	1547	21854	3971	1561	0.846234	0.933333	0.887652
	LIB-10			LIB-11			LIB-12			LIB-7			LIB-8			LIB-9			mean			Precision	Recall	F-measure
roche	common	FP	not found	common	FP	not found	common	FP	not found	common	FP	not found	common	FP	not found	common	FP	not found	common	FP	not found
	22378	2448	1037	22302	2660	1113	22429	2406	986	22559	2635	856	22618	2560	797	22450	2548	965	22456	2543	959	0.898276	0.959043	0.927666
	LIB-10			LIB-11			LIB-12			LIB-7			LIB-8			LIB-9			mean			Precision	Recall	F-measure
vazyme	common	FP	not found	common	FP	not found	common	FP	not found	common	FP	not found	common	FP	not found	common	FP	not found	common	FP	not found
	22519	2973	896	22444	3293	971	22598	2759	817	22557	3551	858	22513	3525	902	22166	3696	1249	22466	3300	949	0.871924	0.95947	0.913605
